# Thermosensitivity of cellular translation restricts the growth of fission yeast at high temperatures

**DOI:** 10.1101/2025.08.07.669215

**Authors:** Yutaka Akikusa, Atsuya Yamaguchi, Yutaka Funahashi, Fontip Mahayot, Taisuke Naka, Ami Matsuo, Yukiko Nakase, Shingo Izawa, Kazuhiro Shiozaki, Yuichi Morozumi

## Abstract

Living organisms have thermal limits above which they are unable to operate and survive. Our previous genetic screen identified proteins that impede the high-temperature growth of fission yeast, including the RNA-binding protein Dri1 and a fission yeast-specific protein termed Rhs1. Here, we show that Dri1 and Rhs1 form a complex and physically interact with the Ccr4-Not complex, a master regulator of mRNA metabolism. Gene expression analysis revealed that the Dri1-Rhs1 and Ccr4-Not complexes negatively regulate a set of genes implicated in ribosome biogenesis (Ribi genes). Loss of the Dri1-Rhs1 complex results in the augmented expression of Ribi genes, thereby suppressing the accumulation of 80S monosomes and the growth inhibition under high-temperature conditions. The thermosensitivity of the translational processes may be a determinant of the upper limit of the growth temperature in fission yeast.
