## Supplemental TableS1 and S2 for "Thermosensitivity of cellular translation restricts the growth of fission yeast at high temperatures"

### Sheet: Table S1
Table S1: up-regulated (orange) and down-regulated (blue) genes in the dri1∆ mutant.
GeneID	Symbol	Length	Ribi genes	Product description	WT	dri1∆	log2FoldChange	Pvalue	Padj	Up/Down
SPBCPT2R1.08c	tlh2	5760	NO	RecQ type DNA helicase Tlh1	0.182548	99.7682	9.09416	1.32956e-09	7.43453e-08	Up
SPBC19F8.04c	lcl3	693	NO	mitochondrial protein Lcl3	0.180889	17.2229	6.57308	0.000214061	0.005927	Up
SPAC959.11		366	NO	Schizosaccharomyces specific protein	89.4472	533.309	2.57586	2.50837e-07	1.10166e-05	Up
SPBCPT2R1.04c		1188	NO	S. pombe specific DUF999 family protein 10	34.6131	189.388	2.45195	0.00201616	0.0392381	Up
SPAC19A8.07c	imp4	870	YES	U3 snoRNP-associated protein Imp4	846.759	3513.83	2.05302	2.81769e-77	8.07481e-74	Up
SPBC16E9.10c	rix7	2340	YES	ribosome assembly ATPase Rix7	977.427	3878.19	1.98832	1.6003e-83	6.11475e-80	Up
SPBC2G5.03	ctu1	1008	NO	cytosolic thiouridylase subunit Ctu1	406.38	1551.83	1.93307	1.20448e-49	8.12171e-47	Up
SPBC19C2.13c	ctu2	1101	NO	cytosolic thiouridylase subunit Ctu2	349.188	1317.08	1.91527	2.0957e-42	1.04448e-39	Up
SPBP22H7.02c	mrd1	2502	YES	ribosome biogenesis RNA-binding protein Mrd1	1016.8	3741.34	1.87951	2.6329e-96	3.01809e-92	Up
SPBC336.02	cdh1	924	YES	18S rRNA dimethylase Cdh1	730.498	2374.42	1.70062	1.89347e-58	2.71311e-55	Up
SPAC18B11.06	lcp5	984	YES	U3 snoRNP-associated protein Lcp5	892.178	2887.96	1.69465	3.35584e-67	6.41133e-64	Up
SPCC1020.09	gnr1	1200	NO	Telomerase Cajal body protein WRAP53 orthlog, Gnr1	141.068	436.334	1.62904	4.12625e-14	3.42748e-12	Up
SPAC1002.19	urg1	1320	NO	GTP cyclohydrolase II Urg1	653.431	1958.8	1.58386	1.4913e-52	1.13965e-49	Up
SPAC683.02c		657	NO	zf-CCHC type zinc finger protein, human ZCCHC9 ortholog, implicated in mRNA splicing	338.733	984.579	1.53936	4.55087e-25	6.68802e-23	Up
SPBC947.07	rrp1402	702	YES	ribosome biogenesis protein Rrp14	433.67	1257.55	1.53595	1.15229e-36	4.12772e-34	Up
SPAC9.10	thi9	1776	NO	plasma membrane thiamine/proton high affinity transmembrane transporter Thi9	461.793	1284.91	1.47635	3.70101e-33	9.8662e-31	Up
SPBC25B2.05	mis3	984	YES	rRNA processing protein Mis3	1386.2	3781.44	1.4478	3.36847e-54	3.21773e-51	Up
SPBC2D10.19c	alb1	318	YES	ribosome biogenesis protein Alb1	771.213	2064.06	1.42028	4.54431e-37	1.68037e-34	Up
SPAC6F6.03c	nog2	1614	YES	ribosome export GTPase Nog2	2720.96	7084.61	1.38057	1.10356e-57	1.40556e-54	Up
SPAC664.06	rlp7	750	YES	ribosomal L7-like protein involved in ribosome biogenesis	3722	9681.15	1.3791	3.58494e-90	2.05471e-86	Up
SPCC330.09	enp2	1905	YES	rRNA processing protein Enp2	2150.74	5449.65	1.34133	4.74888e-49	3.02424e-46	Up
SPCC1450.10c	nar1	1617	NO	CIA machinery iron hydrogenase Nar1	603.822	1515.12	1.32724	9.82139e-29	2.0104e-26	Up
SPAC222.06	mak16	909	YES	ribosome biogenesis protein Mak16	1936.06	4841.97	1.32247	4.22637e-53	3.4605e-50	Up
SPAC664.08c	bfr2	1998	YES	traub family protein involved in ribosome biogenesis	2407.41	5899.02	1.29299	3.81657e-56	3.97721e-53	Up
SPAC24C9.15c	spn5	1395	NO	meiotic septin Spn5	56.7232	138.856	1.29158	4.75599e-05	0.00149364	Up
SPBC1711.07	rrb1	1443	YES	assembly chaperone for ribosomal protein Rpl3, WD repeat protein Rrb1	2201.44	5369.01	1.28621	4.83284e-54	4.26145e-51	Up
SPBC651.01c	nog1	1929	YES	ribosome export GTP binding protein Nog1	5761.63	13898.5	1.27038	5.62325e-42	2.68581e-39	Up
SPCC1235.14	ght5	1641	NO	plasma membrane high-affinity glucose/fructose:proton symporter Ght5	3094.93	7266.67	1.23139	1.64632e-40	7.25836e-38	Up
SPBC28E12.05	esf2	1005	YES	U3 snoRNP-associated protein Esf2	518.869	1197.39	1.20646	6.55554e-20	7.59052e-18	Up
SPAC6B12.16	meu26	2156	NO	DUF4451 family conserved fungal protein	51.2733	118.052	1.20314	0.00041462	0.0106565	Up
SPAC227.12	rna4	1389	NO	U4/U6 x U5 tri-snRNP complex WD repeat subunit Rna4	385.792	883.339	1.19514	1.62893e-13	1.26165e-11	Up
SPAC4F8.04	rpf1	921	YES	Brix domain protein Rpf1	1062.56	2430.09	1.19346	7.76946e-29	1.6193e-26	Up
SPAC22F3.08c	rok1	1446	YES	ATP-dependent RNA helicase Rok1	854.687	1944.13	1.18566	1.33186e-29	2.99356e-27	Up
SPAC17H9.05	ebp2	1002	YES	rRNA processing protein Ebp2	3010.46	6846.33	1.18535	3.64034e-57	4.17292e-54	Up
SPBC13G1.09	enp1	1350	YES	bystin family U3 and U14 snoRNA associated protein Enp1	1834.19	4169.58	1.18476	4.17426e-39	1.70891e-36	Up
SPAC1002.17c	urg2	570	NO	bystin family U3 and U14 snoRNA associated protein Enp1	674.208	1531.92	1.18407	4.96311e-26	7.68812e-24	Up
SPBP35G2.13c	swc2	951	NO	Swr1 complex histone chaperone module subunit Swc2	728.668	1649.52	1.17871	5.56626e-29	1.18159e-26	Up
SPCC613.08		849	YES	nuclear export chaperone	1289.18	2879.53	1.15938	1.69044e-35	5.53643e-33	Up
SPAC26A3.06	bud23	807	YES	rRNA (guanine-N7-)-methyltransferase Bud23	865.315	1913.59	1.14498	5.40109e-28	1.03188e-25	Up
SPBC1734.01c	esf1	2049	YES	rRNA processing protein Esf1	3047.36	6703.39	1.13733	6.96759e-41	3.19478e-38	Up
SPAC23H4.15	tsr1	2352	YES	ribosome biogenesis protein Tsr1	2858.96	6255.17	1.12956	1.18043e-42	6.15057e-40	Up
SPAC1687.11	spb1	2409	YES	ribosome bigenesis rRNA methyltransferase Spb1	4218.87	9046.2	1.10045	2.27517e-37	8.69342e-35	Up
SPBC26H8.08c	grn1	1413	YES	GTPase Grn1	5950.47	12703.5	1.09415	2.01812e-52	1.44586e-49	Up
SPAC144.01		339	NO	Schizosaccharomyces specific protein, implicated in rRNA processing	99.5017	212.408	1.09405	1.15327e-05	0.000401823	Up
SPBC29A3.06	utp18	1668	YES	small subunit processome, CGI-48 family Utp18	2094.63	4457.62	1.08958	4.43116e-31	1.10423e-28	Up
SPBC800.06	brx1	888	YES	ribosome biogenesis protein Brx1	2166.16	4548.82	1.07035	8.49475e-35	2.63177e-32	Up
SPAC27F1.06c	ani2	1089	NO	nucleophosmin-like histone chaperone/CENP-A amino terminus domain (NTD) isomerase Ani2/Fkbp40	3365.6	7006.83	1.0579	3.57308e-39	1.51697e-36	Up
SPBC543.06c	dbp8	1362	YES	ATP-dependent RNA helicase Dbp8	1161.98	2419.03	1.05784	4.46738e-26	7.01501e-24	Up
SPAC22E12.18		1011	NO	human CCNDBP1 ortholog, may coordinate transcription elongation and splicing based on human interactions	976.383	2025.92	1.05306	9.11111e-27	1.55882e-24	Up
SPAC14C4.11	vtc2	2205	NO	vacuolar transporter chaperone (VTC) complex polyphosphate synthetase subunit Vtc2/3	4064.88	8396.42	1.04656	5.79699e-47	3.49741e-44	Up
SPBC3D6.12	dip2	2769	YES	small subunit processome, U3 snoRNA associated protein Dip2	3564.96	7319.65	1.03789	1.33017e-35	4.48463e-33	Up
SPAC1486.09	nob1	1167	YES	ribosome biogenesis protein Nob1	1910.85	3886.71	1.02434	9.17479e-34	2.62926e-31	Up
SPAC19D5.05c	imp3	937	YES	U3 snoRNP-associated protein Imp3	1544.97	3139.63	1.02302	1.14797e-28	2.30864e-26	Up
SPBC1604.09c	rex4	783	YES	exoribonuclease Rex4	601.148	1219.42	1.02041	1.1876e-16	1.11586e-14	Up
SPCC320.08		1518	NO	plasma membrane queuine and queuosine transmembrane importer, Qtp1	3079.1	6239.61	1.01895	1.64302e-27	2.98951e-25	Up
SPBC3F6.04c	nop14	2484	YES	U3 snoRNP-associated protein Nop14	2711.73	5477.01	1.01417	5.58289e-28	1.04913e-25	Up
SPAC22F8.09	rrp16	1260	YES	rRNA processing protein Rrp16	1949.78	3915.08	1.00573	1.16839e-34	3.52453e-32	Up
SPBC4F6.07c	mak5	2456	YES	ATP-dependent RNA helicase Mak5	2133.81	4281.08	1.00454	3.10469e-36	1.07846e-33	Up
SPCC1494.06c	dbp9	1788	YES	ATP-dependent RNA helicase Dbp9	1526.39	3040.12	0.994005	2.27981e-30	5.33336e-28	Up
SPAC1039.02	efn2	1806	NO	extracellular 5'-nucleotidase, human NT5E family Efn2	5703.51	11327.9	0.989964	1.14292e-33	3.19543e-31	Up
SPBC21H7.04	dbp7	2130	YES	ATP-dependent RNA helicase Dbp7	1084.11	2143.37	0.983375	2.70445e-21	3.44457e-19	Up
SPBC16D10.01c	acl4	1011	YES	assembly chaperone for ribosomal protein Rpl4, TPR repeat protein Acl4	1549.6	3049.22	0.976542	2.30801e-27	4.0086e-25	Up
SPBC24C6.02	spb4	1981	YES	ATP-dependent RNA helicase Spb4	1353.3	2637.24	0.962543	1.19828e-27	2.21546e-25	Up
SPBP8B7.20c	nop2	1827	YES	rRNA (cytosine-C5-)-methyltransferase activity Nop2	5178.96	10059.1	0.957761	3.22291e-32	8.39642e-30	Up
SPAPB1A10.06c	dhx37	3552	YES	ATP-dependent RNA helicase, small-subunit processome Dhx37	1131.11	2181.45	0.947546	3.2219e-24	4.55958e-22	Up
SPBC1711.16	pwp1	1551	YES	WD repeat protein Pwp1	3798.98	7287.61	0.939836	1.84923e-27	3.26118e-25	Up
SPAC30D11.03	ddx27	2144	YES	ATP-dependent RNA helicase Ddx27/Drs1	2155.33	4112.57	0.932131	1.2644e-22	1.68533e-20	Up
SPCC18.05c	rsa4	1509	YES	notchless-like ribosome biogenesis protein Rsa4	2626.38	4980.85	0.923318	3.0109e-26	4.86113e-24	Up
SPAC19B12.01		2454	NO	TPR repeat protein, implicated in rRNA processing from interactions, human TTC27 ortholog	1826.43	3463.59	0.923242	1.00567e-20	1.22638e-18	Up
SPAC890.05	pxr1	855	YES	ribosome biogenesis protein, G-patch domain, PINX1 family Pxr1	1049.73	1990.32	0.922986	1.37876e-20	1.66365e-18	Up
SPBC83.15	wdr74	1449	YES	ribosome assembly factor, WD repeat protein Nsa1/Wdr74	2522.16	4721.47	0.904579	1.71342e-27	3.0689e-25	Up
SPBP8B7.16c	dbp2	1653	YES	ATP-dependent RNA helicase Dbp2	6676.07	12487.3	0.903384	2.62594e-05	0.000855146	Up
SPBC14C8.14c	pol5	2880	YES	rRNA processing protein Pol5	3209.3	5968.58	0.895126	1.02114e-30	2.43861e-28	Up
SPAC9E9.09c	atd1	1512	NO	aldehyde dehydrogenase	7199.68	13388.6	0.895	0.000186372	0.00526203	Up
SPAC16C9.03	nmd3	1497	YES	ribosome export adaptor Nmd3	3061.53	5648.94	0.883727	4.38513e-24	6.13009e-22	Up
SPBC1703.05	rio2	1035	YES	protein kinase, RIO family Rio2	1317.4	2430.06	0.883299	3.32182e-19	3.73314e-17	Up
SPBC1604.18c	cmp7	1350	NO	ESCRT III complex subunit, nuclear envelope specific subunit Cmp7	214.004	391.593	0.87172	2.30553e-06	8.78017e-05	Up
SPCC1739.05	set5	960	NO	histone lysine methyltransferase Set5	572.554	1047.66	0.871689	1.1639e-12	8.39109e-11	Up
SPAC57A7.06	utp14	2790	YES	U3 snoRNP-associated protein Utp14	3245.31	5925.47	0.868574	6.76852e-31	1.6508e-28	Up
SPAC1093.05	hca4	2208	YES	ATP-dependent RNA helicase Hca4	2335.2	4250.15	0.863969	3.25975e-26	5.18979e-24	Up
SPAC3F10.16c		1982	YES	GTP binding protein, HSR1-related	2844.66	5146.96	0.855462	1.89925e-18	2.03468e-16	Up
SPBC1539.10	nop16	630	YES	ribosome biogenesis protein Nop16	1025.42	1855	0.855199	4.57396e-17	4.44333e-15	Up
SPCC1827.01c	utp25	1959	YES	U3 associated protein Utp25	1091.05	1960.51	0.845507	8.77826e-17	8.4559e-15	Up
SPAC1F7.02c	has1	1737	YES	ribosome biogenesis ATP-dependent RNA helicase Has1	4297.92	7721.61	0.845263	4.56692e-23	6.23221e-21	Up
SPBC409.15	tsr2	540	YES	rRNA processing protein Tsr2	2431.5	4362.17	0.843198	1.82884e-24	2.6205e-22	Up
SPAC926.08c	rpf2	954	YES	Brix domain ribosome biogenesis protein Rpf2	2503.17	4483.29	0.8408	4.14577e-28	8.05475e-26	Up
SPBC11G11.07	mtr10	2868	NO	karyopherin/importin-beta family nuclear import receptor Mtr10	1484.46	2655.61	0.839108	1.25385e-18	1.36885e-16	Up
SPBC1921.03c	mex67	1791	YES	mRNA export receptor, Tap, nucleoporin Mex67	985.447	1762.09	0.838438	1.42588e-15	1.287e-13	Up
SPAC2C4.11c	pno1	726	YES	KH domain RNA-binding protein Pno1	1856.78	3309.68	0.833884	2.43455e-18	2.5603e-16	Up
SPAC19B12.11c	bud20	375	YES	zinc finger ribosome biogenesis protein Bud20	745.038	1321.96	0.827291	5.91654e-14	4.87923e-12	Up
SPBP8B7.10c	utp16	1218	YES	U3 snoRNP-associated protein Utp16	1115.41	1974.58	0.823975	5.42312e-18	5.55046e-16	Up
SPAC6G10.12c	ace2	1602	NO	DNA-binding transcription factor Ace2	1104.89	1955.75	0.823814	8.54663e-16	7.77539e-14	Up
SPAC823.08c	rrp3	1398	YES	ATP-dependent RNA helicase Rrp3	1723.87	3048.47	0.822439	1.96074e-20	2.31711e-18	Up
SPBC106.14c	sda1	2160	YES	SDA1 family protein	2902.7	5131.67	0.822035	9.35836e-22	1.22854e-19	Up
SPCP1E11.11	puf6	1929	YES	pumilio family RNA-binding protein Puf6	5076.46	8950.64	0.818166	4.11538e-30	9.43493e-28	Up
SPAC823.04	rrp36	840	YES	rRNA processing protein Rrp36	975.808	1718.42	0.816416	4.77813e-16	4.38173e-14	Up
SPBC19F5.05c	ppp1	1824	YES	pescadillo-family BRCT domain protein Ppp1	5997.31	10462.6	0.802849	9.52803e-27	1.60617e-24	Up
SPAC15A10.04c	zpr1	1380	NO	EF-1 alpha folding chaperone, zinc finger protein Zpr1	5766.85	10059	0.802638	1.66101e-33	4.53336e-31	Up
SPACUNK4.11c	mpp6	567	YES	nuclear exosome-associated RNA binding protein Mpp6	355.047	618.956	0.801827	2.62398e-07	1.14804e-05	Up
SPCC320.11c	nip7	543	YES	RNA-binding ribosome biogenesis protein Nip7	1589.37	2768.54	0.800669	4.75087e-19	5.2873e-17	Up
SPAC30C2.02	mmd1	957	NO	eIF-5A-deoxyhypusine hydroxylase	2634.15	4588.37	0.800642	1.62669e-23	2.2466e-21	Up
SPBC56F2.06	mug147	1236	NO	Schizosaccharomyces specific protein Mug147	413.775	236.803	-0.805155	4.35435e-06	0.000157956	Down
SPCC737.04		1266	NO	UPF0300 family protein 6	384.395	219.341	-0.809413	4.84782e-05	0.00151832	Down
SPAC16A10.01		2493	NO	plasma membrane ThrE amino acid transmembrane transporter family protein	1388.29	781.23	-0.829487	2.38551e-13	1.82301e-11	Down
SPBPB2B2.12c	gal10	2142	NO	SPBPB2B2.12c	254.838	139.83	-0.865908	0.000161183	0.00461911	Down
SPCC794.04c		1644	NO	UDP-glucose 4-epimerase/aldose 1-epimerase Gal10	167.679	90.637	-0.88753	0.00101225	0.0224437	Down
SPBC16E9.16c	lsd90	2274	NO	Lsd90 protein	975.836	513.354	-0.926685	3.16315e-13	2.38547e-11	Down
SPBC725.10	tps0	849	NO	mitochondrial outer membrane protein, TspO	908.081	473.657	-0.938979	5.06681e-12	3.45719e-10	Down
SPAC343.12	rds1	1209	NO	ferritin related conserved fungal protein	6519.34	3374.84	-0.949906	1.21843e-38	4.81617e-36	Down
SPBC32C12.02	ste11	1407	NO	DNA-binding transcription factor Ste11	467.535	222.879	-1.06881	8.82569e-10	5.00836e-08	Down
SPBC460.01c		1719	NO	plasma membrane amino acid transmembrane transporter	1390.39	647.017	-1.10361	1.01032e-21	1.30127e-19	Down
SPBC8E4.04		978	NO	aldose reductase (NADPH)	1557.5	719.991	-1.11319	2.18703e-25	3.25583e-23	Down
SPAC27F1.05c		1455	NO	aminotransferase class-III, possible transaminase, unknown specificity, implicated in amino acid or cofactor metabolism	306.584	137.532	-1.15651	1.09936e-07	5.02072e-06	Down
SPBC354.12	gpd3	1008	NO	glyceraldehyde 3-phosphate dehydrogenase Gpd3	4031.25	1733.05	-1.21791	1.93671e-26	3.21746e-24	Down
SPBPB10D8.01		1659	NO	plasma membrane cysteine transmembrane transporter	1126.45	450.963	-1.3207	2.7111e-26	4.43962e-24	Down
SPAC139.05	ssd2	1482	NO	succinate-semialdehyde dehydrogenase Ssd2	463.92	184.986	-1.32646	7.56483e-12	5.07109e-10	Down
SPBPB21E7.09		1083	NO	L-asparaginase	658.258	254.846	-1.36902	1.31957e-18	1.427e-16	Down
SPBPB2B2.05		762	NO	class I glutamine amidotransferase family protein	99.2015	36.5729	-1.43959	0.000192832	0.00536513	Down
SPBPB10D8.02c		1665	NO	arylsulfatase, implicated in vacuole related processes	1154.89	410.895	-1.49092	1.9892e-28	3.93141e-26	Down
SPBC8E4.01c	pho84	1719	NO	plasma membrane inorganic phosphate transmembrane transporter	6028.89	2133.1	-1.49894	8.71149e-75	1.9972e-71	Down
SPBC1861.01c	cnp3	3139	NO	CENP-C ortholog Cnp3	3297.28	1162.33	-1.50426	6.36647e-43	3.47518e-40	Down
SPBC1289.16c	cao2	2385	NO	copper amine oxidase-like protein Cao2	213.907	74.6603	-1.51857	9.42469e-09	4.95574e-07	Down
SPAC4H3.08	fox2	861	NO	3-hydroxyacyl-CoA dehydrogenase, Fox2	88.6453	28.9708	-1.61344	0.000189058	0.00529946	Down
SPBPB21E7.07	aes1	891	NO	phenazine biosynthesis PhzF protein family	445.191	145.358	-1.61482	2.30902e-16	2.1519e-14	Down
SPBC460.05		1591	NO	transmembrane transporter	780.788	243.73	-1.67965	3.50268e-29	7.60088e-27	Down
SPBC1861.02	abp2	1584	NO	unknown protein, may bind replication origins Abp2	1203.2	343.419	-1.80883	2.59917e-31	6.62096e-29	Down
SPBP4G3.02	pho1	1362	NO	extracellular acid phosphatase Pho1	1696	469.467	-1.85304	1.57175e-46	9.00848e-44	Down
SPBC1289.17	Tf2-11	4002	NO	retrotransposable element/transposon Tf2-type	431.315	116.576	-1.88748	1.8882e-20	2.25463e-18	Down
SPBC8E4.05c		1344	NO	fumarate lyase superfamily, unknown specificity, bacterial 3-carboxy-cis,cis-muconate cycloisomerase related	105.548	28.5109	-1.88831	1.71549e-06	6.68865e-05	Down
SPBPB21E7.08		1026	NO	pseudogene	726.498	182.848	-1.99031	2.83662e-34	8.33749e-32	Down
SPBPB8B6.02c		2022	NO	plasma membrane urea transmembrane transporter	40.0216	9.51672	-2.07224	0.00212855	0.0408873	Down
SPBPB21E7.04c	cmt2	846	NO	O-methyltransferase, human COMT catechol homolog 2	219.583	51.0981	-2.10343	1.48102e-13	1.15489e-11	Down
SPBPB10D8.03		1303	NO	pseudogene transporter	211.67	47.576	-2.15351	6.43779e-14	5.23378e-12	Down
SPBC460.04c		1176	NO	sulfonate/alpha-ketoglutarate dioxygenase	493.145	107.703	-2.19496	3.51432e-29	7.60088e-27	Down
SPBPB8B6.04c	grt1	1947	NO	DNA-binding transcription factor Grt1	142.753	31.0018	-2.2031	1.1262e-08	5.86802e-07	Down
SPBPB2B2.06c	efn1	1806	NO	extracellular 5'-nucleotidase, human NT5E family Efn1	54.0812	8.49411	-2.67059	1.22458e-05	0.000421542	Down
SPBPB2B2.01	nrg1	1758	NO	plasma membrane amino acid transmembrane transporter Nrg1	80.9086	12.0085	-2.75223	3.98209e-08	1.9099e-06	Down
SPBC1289.14		975	NO	adducin	32.2788	4.50281	-2.84169	0.000355775	0.00933238	Down
SPBPB21E7.01c	eno102	1323	NO	enolase	141.11	18.0134	-2.96968	3.89617e-13	2.90011e-11	Down
SPAC23H3.03c	npr2	1230	NO	GATOR1-SEACIT GTPase activating complex subunit Npr2	124.559	5.46841	-4.50956	9.63767e-05	0.00290728	Down
SPAC977.06		570	NO	S. pombe specific DUF999 family protein 3	10.2711	0.181039	-5.82615	0.00212944	0.0408873	Down
SPAC212.11	tlh1	5662	NO	RecQ type DNA helicase, N-terminal truncated compared to other tlh genes	18.2616	0.182441	-6.64524	0.00010737	0.00318855	Down
SPAC3C7.02c	pil2	1152	NO	meiotic eisosome BAR domain protein Pil2	32.6739	0.183207	-7.47851	2.95574e-06	0.000111087	Down
SPBC4B4.02c	nca2	1722	NO	mitochondrial protein Nca2	70.4714	0.183858	-8.5823	2.7222e-08	1.34502e-06	Down
SPAC1751.01c	gti1	2163	NO	gluconate transmembrane transporter inducer Gti1	89.4997	0.183806	-8.92755	4.63301e-06	0.000167534	Down
SPAC664.07c	rad9	1281	NO	checkpoint clamp complex protein Rad9	140.248	0.183999	-9.57407	1.06459e-10	6.70519e-09	Down

### Sheet: Table S2
Table S1: up-regulated (orange) and down-regulated (blue) genes in the rhs1∆ mutant.
GeneID	Symbol	Length	Ribi genes	Product description	WT	sni1∆	log2FoldChange	Pvalue	Padj	Up/Down
SPBCPT2R1.08c	tlh2	5760	NO	RecQ type DNA helicase Tlh1	0.178445	75.45	8.7239	1.24497e-08	1.13143e-06	Up
SPAC2F3.13c	qtr2	1047	NO	queuine tRNA-ribosyltransferase accessory subunit Qtrtd1/Qtr2	0.177946	33.5914	7.56051	4.42621e-06	0.000294045	Up
SPBC1711.02	mat3-Mc	546	NO	mating type M-specific HMG-box DNA-binding transcription factor Mc at silenced MAT3 locus	0.177201	18.7401	6.7246	0.000148714	0.00771413	Up
SPBC23G7.09	mat1-Mc	546	NO	M-specific trancription factor Mc	0.177201	18.7401	6.7246	0.000148714	0.00771413	Up
SPCC553.03	pex1	2814	NO	AAA family ATPase Pex1	2.89562	48.572	4.06818	7.34911e-06	0.000477062	Up
SPACUNK4.09		1020	NO	methyltransferase with rhodanese domain, unknown specificity	22.3739	231.944	3.37389	2.10065e-20	7.01865e-18	Up
SPAC959.11		366	NO	Schizosaccharomyces specific protein	87.4737	385.015	2.13799	0.000665801	0.0300139	Up
SPBCPT2R1.04c		1220	NO	S. pombe specific DUF999 family protein 10	33.8026	138.058	2.03007	1.14723e-05	0.00072003	Up
SPAC19A8.07c	imp4	870	YES	U3 snoRNP-associated protein Imp4	828.065	2714.22	1.71272	7.8109e-43	2.2183e-39	Up
SPBC16E9.10c	rix7	2340	YES	ribosome assembly ATPase Rix7	955.855	3093.51	1.69438	1.01491e-46	5.76468e-43	Up
SPBC2G5.03	ctu1	1008	NO	cytosolic thiouridylase subunit Ctu1	397.423	1258.84	1.66335	1.26748e-27	9.59904e-25	Up
SPBC19C2.13c	ctu2	1101	NO	cytosolic thiouridylase subunit Ctu2	341.496	1021.23	1.58037	5.93248e-22	2.40689e-19	Up
SPBP22H7.02c	mrd1	2502	YES	ribosome biogenesis RNA-binding protein Mrd1	994.342	2872.96	1.53072	5.21962e-48	5.92949e-44	Up
SPBC947.07	rrp1402	702	YES	ribosome biogenesis protein Rrp14	424.062	1147.44	1.43607	1.11061e-25	6.30827e-23	Up
SPAC18B11.06	lcp5	984	YES	18S rRNA dimethylase Cdh1	872.468	2357.99	1.43439	4.26787e-38	8.0805e-35	Up
SPBC336.02	cdh1	924	YES	U3 snoRNP-associated protein Lcp5	714.386	1826.15	1.35403	3.1953e-28	2.59276e-25	Up
SPAC683.02c		657	NO	zf-CCHC type zinc finger protein, human ZCCHC9 ortholog, implicated in mRNA splicing	331.259	835.749	1.33511	3.57112e-15	6.87592e-13	Up
SPBC25B2.05	mis3	984	YES	rRNA processing protein Mis3	1355.54	3284.69	1.2769	3.7289e-34	4.7067e-31	Up
SPAC227.12	rna4	1389	NO	U4/U6 x U5 tri-snRNP complex WD repeat subunit Rna4	377.279	861.449	1.19113	9.93685e-12	1.25425e-09	Up
SPCC1020.09	gnr1	1200	NO	Telomerase Cajal body protein WRAP53 orthlog, Gnr1	137.988	312.467	1.17915	4.66803e-06	0.000306525	Up
SPBC2D10.19c	alb1	318	YES	ribosome biogenesis protein Alb1	754.122	1703.8	1.17588	5.43883e-15	1.01287e-12	Up
SPAC9.10	thi9	1776	NO	plasma membrane thiamine/proton high affinity transmembrane transporter Thi9	451.591	1016.67	1.17077	3.04295e-16	7.05468e-14	Up
SPAC6F6.03c	nog2	1614	YES	ribosome export GTPase Nog2	2660.77	5862.71	1.13972	2.81545e-34	3.99794e-31	Up
SPAC222.06	mak16	909	YES	ribosome biogenesis protein Mak16	1893.25	4118.19	1.12114	2.14306e-31	2.21319e-28	Up
SPAC26A3.06	bud23	807	YES	rRNA (guanine-N7-)-methyltransferase Bud23	846.174	1840.56	1.12112	1.03588e-21	4.05779e-19	Up
SPBC1711.07	rrb1	1443	YES	assembly chaperone for ribosomal protein Rpl3, WD repeat protein Rrb1	2152.74	4679.16	1.12008	3.18952e-31	3.01941e-28	Up
SPAC664.06	rlp7	750	YES	ribosomal L7-like protein involved in ribosome biogenesis	3639.59	7890.16	1.11628	1.19389e-45	4.52086e-42	Up
SPBC651.01c	nog1	1929	YES	ribosome export GTP binding protein Nog1	5634.06	12190.9	1.11355	1.07528e-26	6.78619e-24	Up
SPCC330.09	enp2	1905	YES	rRNA processing protein Enp2	2103.17	4492.01	1.09479	3.12109e-26	1.86608e-23	Up
SPCC613.08		849	YES	nuclear export chaperone	1260.67	2659.66	1.07706	1.67089e-23	8.25275e-21	Up
SPAC144.01		339	NO	Schizosaccharomyces specific protein, implicated in rRNA processing	97.2939	203.422	1.06405	0.000126346	0.00667575	Up
SPAC13F5.03c	gld1	1353	NO	mitochondrial glycerol dehydrogenase Gld1	237.755	495.852	1.06043	1.28114e-05	0.000795286	Up
SPAC664.08c	bfr2	2061	YES	traub family protein involved in ribosome biogenesis	2354.14	4877.95	1.05107	5.14007e-29	4.49163e-26	Up
SPAC4F8.04	rpf1	921	YES	Brix domain protein Rpf1	1039.06	2131.32	1.03646	1.88588e-17	5.22527e-15	Up
SPBC1683.07	mal1	1740	NO	maltase alpha-glucosidase Mal1	617.324	1264.48	1.03444	1.99147e-16	4.71314e-14	Up
SPAC14C4.11	vtc2	2205	NO	vacuolar transporter chaperone (VTC) complex polyphosphate synthetase subunit Vtc2/3	3974.92	7983.44	1.00608	4.20508e-35	6.82424e-32	Up
SPBC29A3.06	utp18	1668	YES	small subunit processome, CGI-48 family Utp18	2048.27	4105.73	1.00323	3.9563e-22	1.66458e-19	Up
SPAC1687.11	spb1	2409	YES	ribosome bigenesis rRNA methyltransferase Spb1	4125.5	8115.85	0.976175	1.59394e-24	8.62244e-22	Up
SPBC26H8.08c	grn1	1413	YES	GTPase Grn1	5818.7	11445	0.975944	6.94353e-34	7.88785e-31	Up
SPCC1235.14	ght5	1641	NO	plasma membrane high-affinity glucose/fructose:proton symporter Ght5	3026.26	5937.15	0.972236	6.48612e-16	1.47365e-13	Up
SPBC13G1.09	enp1	1350	YES	bystin family U3 and U14 snoRNA associated protein Enp1	1793.61	3494.46	0.962199	4.53013e-21	1.59781e-18	Up
SPCC1450.10c	nar1	1617	NO	CIA machinery iron hydrogenase Nar1	590.486	1148.81	0.96017	1.11378e-11	1.39039e-09	Up
SPAC27F1.06c	ani2	1089	NO	nucleophosmin-like histone chaperone/CENP-A amino terminus domain (NTD) isomerase Ani2/Fkbp40	3291.12	6397.32	0.958891	9.67187e-27	6.46308e-24	Up
SPAC23H4.15	tsr1	2352	YES	ribosome biogenesis protein Tsr1	2795.7	5333.26	0.931807	2.15386e-24	1.11217e-21	Up
SPBC1734.01c	esf1	2049	YES	rRNA processing protein Esf1	2979.92	5666.85	0.927273	1.26199e-22	5.7345e-20	Up
SPBP8B7.20c	nop2	1827	YES	rRNA (cytosine-C5-)-methyltransferase activity Nop2	5064.32	9619.29	0.925563	5.76069e-27	4.09009e-24	Up
SPAC19D5.05c	imp3	956	YES	U3 snoRNP-associated protein Imp3	1510.71	2859.42	0.920497	2.44185e-19	7.49713e-17	Up
SPAC22E12.18		1011	NO	human CCNDBP1 ortholog, may coordinate transcription elongation and splicing based on human interactions	954.74	1801.84	0.91629	9.31384e-17	2.40466e-14	Up
SPAC1486.09	nob1	1167	YES	ribosome biogenesis protein Nob1	1868.57	3488.7	0.900755	2.51451e-20	8.16137e-18	Up
SPBC28E12.05	esf2	1005	YES	U3 snoRNP-associated protein Esf2	507.423	943.579	0.894956	3.7555e-09	3.52582e-07	Up
SPAC890.05	pxr1	855	YES	ribosome biogenesis protein, G-patch domain, PINX1 family Pxr1	1026.5	1905.14	0.892164	9.62828e-16	2.0255e-13	Up
SPBC3D6.12	dip2	2769	YES	small subunit processome, U3 snoRNA associated protein Dip2	3486.06	6424.17	0.881913	4.64153e-21	1.59781e-18	Up
SPAC22F8.09	rrp16	1260	YES	rRNA processing protein Rrp16	1906.62	3511.6	0.881114	1.37972e-16	3.40731e-14	Up
SPBC543.06c	dbp8	1362	YES	ATP-dependent RNA helicase Dbp8	1136.3	2089.54	0.878849	3.05066e-15	5.97509e-13	Up
SPBC4F6.07c	mak5	2476	YES	ATP-dependent RNA helicase Mak5	2086.59	3801.82	0.865541	2.85064e-22	1.24551e-19	Up
SPAC22F3.08c	rok1	1446	YES	ATP-dependent RNA helicase Rok1	835.747	1519.94	0.862879	1.49749e-12	2.11711e-10	Up
SPAC17H9.05	ebp2	1002	YES	rRNA processing protein Ebp2	2943.79	5352.21	0.862459	4.00214e-21	1.46659e-18	Up
SPBC1921.03c	mex67	1791	YES	mRNA export receptor, Tap, nucleoporin Mex67	963.674	1750.85	0.861436	3.90558e-14	6.72233e-12	Up
SPAPB1A10.06c	dhx37	3552	YES	ATP-dependent RNA helicase, small-subunit processome Dhx37	1106.07	1992.9	0.84943	9.44185e-16	2.02376e-13	Up
SPAC30D11.03	ddx27	2144	YES	ATP-dependent RNA helicase Ddx27/Drs1	2107.6	3771.51	0.839541	6.86235e-16	1.52855e-13	Up
SPBC16D10.01c	acl4	1011	YES	assembly chaperone for ribosomal protein Rpl4, TPR repeat protein Acl4	1515.33	2697.16	0.831807	1.54211e-16	3.72732e-14	Up
SPBC83.15	wdr74	1449	YES	ribosome assembly factor, WD repeat protein Nsa1/Wdr74	2466.37	4349.14	0.81834	1.71882e-19	5.42384e-17	Up
SPBP35G2.13c	swc2	951	NO	Swr1 complex histone chaperone module subunit Swc2	712.515	1250.76	0.811814	4.79771e-11	5.73705e-09	Up
SPBC106.14c	sda1	2160	YES	SDA1 family protein	2838.45	4978.12	0.810496	6.8278e-18	1.98881e-15	Up
SPAC24C9.11	sgd1	2328	YES	ribosome small subunit biogenesis protein Sgd1	1077.08	1883.49	0.806281	4.54073e-12	6.1408e-10	Up
SPBC800.06	brx1	888	YES	ribosome biogenesis protein Brx1	2118.25	3691.63	0.801385	9.87907e-17	2.49392e-14	Up
SPBC11G11.07	mtr10	2868	NO	karyopherin/importin-beta family nuclear import receptor Mtr10	1451.64	2527.96	0.800292	8.15527e-14	1.36241e-11	Up
SPBC1861.02	abp2	1584	NO	unknown protein, may bind replication origins Abp2	1176.46	671.808	-0.808329	2.8113e-07	2.2178e-05	Down
SPBC359.02	alr2	1113	NO	alanine racemase Alr2	820.018	426.174	-0.944212	2.01692e-09	2.08293e-07	Down
SPBP4G3.02	pho1	1362	NO	extracellular acid phosphatase Pho1	1658.47	849.607	-0.964989	1.04994e-10	1.20478e-08	Down
SPBPB10D8.02c		1665	NO	arylsulfatase, implicated in vacuole related processes	1129.37	574.157	-0.975996	8.2921e-12	1.07716e-09	Down
SPBC460.05		1591	NO	transmembrane transporter	763.542	382.365	-0.997755	9.08889e-11	1.05357e-08	Down
SPBC1289.16c	cao2	2385	NO	copper amine oxidase-like protein Cao2	209.147	103.748	-1.01142	0.000212762	0.0105086	Down
SPCC24B10.07	gad8	1710	NO	serine/threonine protein kinase (AGC family) Gad8	210.853	96.5404	-1.12704	0.00035643	0.016871	Down
SPBPB10D8.03		1303	NO	pseudogene transporter	206.976	81.2652	-1.34876	2.24552e-06	0.000157464	Down
SPBC460.04c		1176	NO	sulfonate/alpha-ketoglutarate dioxygenase	482.196	175.315	-1.45967	8.3572e-14	1.37591e-11	Down
SPBPB2B2.01	nrg1	1758	NO	plasma membrane amino acid transmembrane transporter Nrg1	79.1184	25.5352	-1.63153	0.000883422	0.0384509	Down
SPBPB21E7.04c	cmt2	846	NO	O-methyltransferase, human COMT catechol homolog 2	214.709	62.368	-1.7835	2.91708e-09	2.88157e-07	Down
SPBPB8B6.04c	grt1	1947	NO	DNA-binding transcription factor Grt1	139.609	35.7874	-1.96388	9.29871e-07	6.90414e-05	Down
SPBPB21E7.01c	eno102	1323	NO	enolase	137.996	28.6342	-2.26882	1.96175e-08	1.72755e-06	Down
SPAC212.11	tlh1	5662	NO	enolase	17.8491	0.186147	-6.58327	0.000232722	0.0113953	Down
SPAC664.07c	rad9	1281	NO	checkpoint clamp complex protein Rad9	137.133	0.187812	-9.51207	1.92521e-10	2.12334e-08	Down
